# FOX transcription factors are common regulators of Wnt/β-catenin signaling

**DOI:** 10.1101/2022.12.13.520306

**Authors:** Lavanya Moparthi, Stefan Koch

## Abstract

The Wnt/β-catenin signaling pathway is a critical regulator of development and stem cell maintenance. Mounting evidence suggests that the context-specific outcome of Wnt signaling is determined by the collaborative action of multiple transcription factors, including members of the highly conserved forkhead box (FOX) protein family. However, the contribution of FOX transcription factors to Wnt signaling has not been investigated in a systematic manner. Here, we performed uniform gain-of-function screens of all 44 human FOX transcription factors to identify and classify new regulators of the Wnt/β-catenin pathway. By combining β-catenin reporter assays with Wnt pathway-focused qPCR arrays and proximity proteomics of selected FOX family members, we determine that most FOX proteins are involved in the regulation of Wnt pathway activity and the expression of Wnt ligands and target genes. Moreover, as a proof of principle we characterize class D and I FOX transcription factors as physiologically relevant positive and negative regulators of Wnt/β-catenin signaling, respectively. We conclude that FOX proteins are common regulators of the Wnt/β-catenin pathway that may control the outcome of Wnt signaling in a tissue-specific manner.
