## Supplemental Table 1 for "FOX transcription factors are common regulators of Wnt/β-catenin signaling"

### Sheet: Sheet1
FOX protein	Reference PMID	Wnt pathway activator / inhibitor	Evidence for activity in Wnt/beta-catenin signaling
			Wnt reporter assay	Target gene expression	Target protein levels	beta-catenin protein levels	beta-catenin nuclear translocation	beta-catenin binding	TCF/LEF binding	Target gene promoter binding	Genetic
A1	34531670	Inhibitor				x
A2
A3
B1
B2	31611391	Activator	x	x
C1	33987183	Activator	x				x	x
	34427817	Activator				x	x
	30189871	Activator				x
C2	23645207	Activator	x
D1	35738443	Activator			x	x
D2
D3
D4
E1	30793770	Activator				x
E3
F1	16439479	Inhibitor					x				x
F2	16439479	Inhibitor					x				x
	23376422	Inhibitor			x	x	x				x
	29374064	Inhibitor	x	x	x	x	x
	35668101	Inhibitor	x				x
	35660418	Both (cell type dependent)	x				x
G1	31771611	Activator	x				x	x	x	x
	33015737	Activator				x
	19386266	Inhibitor									x
H1	26770350	Activator		x	x	x
	34090445	Activator	x		x	x
	32650116	Activator		x
I1	28358374	Inhibitor			x
I2
I3
J1	28209947	Activator			x		x
J2
J3
K1	25805136	Activator	x	x
K2	25805136	Activator	x	x							x
L1	11555641	Inhibitor					x				x
L2
M1	22014570	Activator	x		x		x	x		x
	26912724	Activator	x		x			x		x
	35695863	Activator		x		x		x
	34911926	Activator			x
	35799265	Activator			x	x
N1
N2
N3	28039460	Inhibitor	x		x			x
	32619584	Inhibitor			x	x
N4
O1	19896444	Inhibitor	x
	26344693	Inhibitor	x			x
O3	18250171	Inhibitor	x	x
	19896444	Inhibitor	x
	25578861	Inhibitor	x	x		x
	35795985	Inhibitor				x
O4	18250171	Inhibitor	x	x
	35805009	Inhibitor			x	x		x
O6
P1	25650440	Activator	x	x				x	x	x	x
P2
P3	28716029	Activator	x	x	x			x	x
P4	34590150	Activator			x
Q1	32943107	Activator	x				x
R1
R2	29634928	Activator			x	x
S1	35864528	Activator			x		x
	30500980	Inhibitor			x	x
